# A group B streptococcal type VII secreted LXG toxin mediates interbacterial competition and colonization of the female genital tract

**DOI:** 10.1101/2024.06.10.598350

**Authors:** Alyx M. Job, Kelly S. Doran, Brady L. Spencer

**Affiliations:** Department of Immunology and Microbiology, University of Colorado Anschutz, Aurora, CO, USA

**Keywords:** *Streptococcus agalactiae*, group B *Streptococcus*, GBS, Type VII Secretion System, LXG toxins, interbacterial competition, vaginal colonization

## Abstract

Group B *Streptococcus* (GBS) asymptomatically colonizes the vagina but can opportunistically ascend to the uterus and be transmitted vertically during pregnancy, resulting in neonatal pneumonia, bacteremia and meningitis. GBS is a leading etiologic agent of neonatal infection and understanding the mechanisms by which GBS persists within the polymicrobial female genital mucosa has potential to mitigate subsequent transmission and disease. Type VIIb secretion systems (T7SSb) are encoded by Firmicutes and often mediate interbacterial competition using LXG toxins that contain conserved N-termini important for secretion and variable C-terminal toxin domains that confer diverse biochemical activities. Our recent work characterized a role for the GBS T7SSb in vaginal colonization and ascending infection but the mechanisms by which the T7SSb promotes GBS persistence in this polymicrobial niche remain unknown. Herein, we investigate the GBS T7SS in interbacterial competition and GBS niche establishment in the female genital tract. We demonstrate GBS T7SS-dependent inhibition of mucosal pathobiont *Enterococcus faecalis* both *in vitro* using predator-prey assays and *in vivo* in the murine genital tract and found that a GBS LXG protein encoded within the T7SS locus (herein named group <u>B</u> streptococcal <u>L</u>XG <u>T</u>oxin <u>A</u>) that contributes to these phenotypes. We identify BltA as a T7SS substrate that is toxic to *E. coli* and *S. aureus* upon induction of expression along with associated chaperones. Finally, we show that BltA and its chaperones contribute to GBS vaginal colonization. Altogether, these data reveal a role for a novel T7b-secreted toxin in GBS mucosal persistence and competition.

**Importance:** Competition between neighboring, non-kin bacteria is essential for microbial niche establishment in mucosal environments. Gram-positive bacteria encoding T7SSb have been shown to engage in competition through export of LXG-motif containing toxins, but these have not been characterized in group B *Streptococcus* (GBS), an opportunistic colonizer of the polymicrobial female genital tract. Here, we show a role for GBS T7SS in competition with mucosal pathobiont *Enterococcus faecalis*, both *in vitro* and *in vivo*. We further find that a GBS LXG protein contributing to this antagonism is exported by the T7SS and is intracellularly toxic to other bacteria; therefore, we have named this protein group <u>B</u> streptococcal <u>L</u>XG <u>T</u>oxin <u>A</u> (BltA). Finally, we show that BltA and its associated chaperones promote persistence within female genital tract tissues *in vivo.* These data reveal previously unrecognized mechanisms by which GBS may compete with other mucosal opportunistic pathogens to persist within the female genital tract.
