## Supplemental Table 1 for "A group B streptococcal type VII secreted LXG toxin mediates interbacterial competition and colonization of the female genital tract"

### Sheet: Strains used in this study
Supplemental Table 1
GBS strains used in this study
Strain	Description	Strain type	Antibiotic resistance	Reference
CJB111	neonatal bacteremia GBS isolate	clinical isolate		[1,2]
BLS1066	CJB111ΔessC	mutant	Spec100	[3]
BLS1076	CJB111ΔblpA1-2	mutant	Spec100	This study
BLS1077	CJB111ΔbltA	mutant	Spec100	This study
BLS1070	CJB111 pDCErm	vector control	Erm5	[3]
BLS1071	CJB111ΔessC pDCErm	vector control	Spec100, Erm5	[3]
AMJ159	CJB111 pDCErm::CJB111 blpA1-blpA2-bltA-pep86	strain overexpressing a tagged effector	Erm5	This study
AMJ160	CJB111ΔessC pDCErm::CJB111 blpA1-blpA2-bltA-pep86	strain overexpressing a tagged effector	Spec100, Erm5	This study
CNCTC 10/84	neonatal bacteremia GBS isolate	clinical isolate		[6-8]
Escherichia coli strains used in this study
Strain	Description	Temperature (°C)	Antibiotic resistance/Inducer	Reference
BLS2067	MC1061 pHY304::CJB111∆blpA1-2 KO	30	Erm500	This study
BLS2068	MC1061 pHY304::CJB111∆bltA KO	30	Erm500	This study
AMJ151	MC1061 pDCErm::CJB111 blpA1-blpA2-bltA-pep86	37	Erm500	This study
Addgene Plasmid #113634	DH5a pSCRhaB2	37	Tmp200/ 0.1% L-rhamnose	[9]
AMJ42	BL21(DE3) pSCRhaB2	37	Tmp200/ 0.1% L-rhamnose	This study
AMJ87	BL21(DE3) pSCRhaB2::CJB111 blpA1-blpA2-bltA	37	Tmp200/ 0.1% L-rhamnose	This study
AH0222	DH5a pEPSA5	37	Carb100	[10]
AMJ123	DH5a pEPSA5::CJB111 blpA1-blpA2-bltA	37	Carb100	This study
K12	clinical isolate	37		[11]
Staphylococcus aureus strains used in this study
Strain	Description	Strain type	Antibiotic resistance/Inducer	Reference
RN4220	derivative of NCTC 8325	laboratory strain		[12]
AH6279	RN4220 pEPSA5	vector control	Cm10/ 2% xylose	This study
AMJ145	RN4220 pEPSA5::CJB111 blpA1-blpA2-lxg	effector expressing strain for intoxication assays	Cm10/ 2% xylose	This study
LAC	USA300 lineage community aquired MRSA; abscess clinical isolate	clinical isolate		[13]
Other strains used in this study
Species	Strain	Description	Reference
Staphylococcus epidermidis	1457	human medical implant clinical isolate	[14]
Enterococcus faecalis	OG1RF	human dental caries clinical isolate	[15,16]
Streptococcus pyogenes (GAS)	NZ131	human glomerulonephritis clinical isolate	[17]
Lactobacillus crispatus	VPI 3199	human oral clinical isolate	[18,19]
References
1	Flores AR, Galloway-Pena J, Sahasrabhojane P, Saldana M, Yao H, Su X, Ajami NJ, Holder ME, Petrosino JF, Thompson E, Margarit YRI, Rosini R, Grandi G, Horstmann N, Teatero S, McGeer A, Fittipaldi N, Rappuoli R, Baker CJ, Shelburne SA. 2015. Sequence type 1 group B Streptococcus, an emerging cause of invasive disease in adults, evolves by small genetic changes. Proc Natl Acad Sci U S A 112:6431-6.
2	Spencer BL, Chatterjee A, Duerkop BA, Baker CJ, Doran KS. 2021. Complete Genome Sequence of Neonatal Clinical Group B Streptococcal Isolate CJB111. Microbiol Resour Announc 10.
3	Spencer BL, Job AM, Robertson CM, Hameed ZA, Serchejian C, Wiafe-Kwakye CS, Mendonca JC, Apolonio MA, Nagao PE, Neely MN, Korotkova N, Korotkov KV, Patras KA, Doran KS. 2023. Heterogeneity of the group B streptococcal type VII secretion system and influence on colonization of the female genital tract. Mol Microbiol 120:258-275.
4	Tettelin H, Masignani V, Cieslewicz MJ, Donati C, Medini D, Ward NL, et al. Genome analysis of multiple pathogenic isolates of Streptococcus agalactiae: implications for the microbial "pan-genome". Proc Natl Acad Sci U S A. 2005;102(39):13950-5. Epub 2005/09/21. doi: 10.1073/pnas.0506758102. PubMed PMID: 16172379; PubMed Central PMCID: PMCPMC1216834.
5	Lancefield RC, McCarty M, Everly WN. Multiple mouse-protective antibodies directed against group B streptococci. Special reference to antibodies effective against protein antigens. J Exp Med. 1975;142(1):165-79. Epub 1975/07/01. doi: 10.1084/jem.142.1.165. PubMed PMID: 1097573; PubMed Central PMCID: PMCPMC2189884.
6	Nizet V, Gibson RL, Chi EY, Framson PE, Hulse M, Rubens CE. Group B streptococcal beta-hemolysin expression is associated with injury of lung epithelial cells. Infect Immun. 1996;64(9):3818-26. Epub 1996/09/01. doi: 10.1128/iai.64.9.3818-3826.1996. PubMed PMID: 8751934; PubMed Central PMCID: PMCPMC174298.
7	Hooven TA, Randis TM, Daugherty SC, Narechania A, Planet PJ, Tettelin H, et al. Complete Genome Sequence of Streptococcus agalactiae CNCTC 10/84, a Hypervirulent Sequence Type 26 Strain. Genome Announc. 2014;2(6). Epub 2014/12/30. doi: 10.1128/genomeA.01338-14. PubMed PMID: 25540350; PubMed Central PMCID: PMCPMC4276828.
8	Wilkinson HW. Nontypable group B streptococci isolated from human sources. J Clin Microbiol. 1977;6(2):183-4. Epub 1977/08/01. doi: 10.1128/jcm.6.2.183-184.1977. PubMed PMID: 408376; PubMed Central PMCID: PMCPMC274732.
9	S. T. Cardona, M. A. Valvano, An expression vector containing a rhamnose-inducible promoter provides tightly regulated gene expression in Burkholderia cenocepacia. Plasmid 54, 219-228 (2005).
10	Forsyth RA, Haselbeck RJ, Ohlsen KL, Yamamoto RT, Xu H, Trawick JD, Wall D, Wang L, Brown-Driver V, Froelich JM, C KG, King P, McCarthy M, Malone C, Misiner B, Robbins D, Tan Z, Zhu Zy ZY, Carr G, Mosca DA, Zamudio C, Foulkes JG, Zyskind JW. 2002. A genome-wide strategy for the identification of essential genes in Staphylococcus aureus. Mol Microbiol 43:1387-400.
11	Lederberg EM, Lederberg J. 1953. Genetic Studies of Lysogenicity in Escherichia Coli. Genetics 38:51-64.
12	Novick R. 1967. Properties of a cryptic high-frequency transducing phage in Staphylococcus aureus. Virology 33:155–166.
13	Kennedy, A. D., M. Otto, K. R. Braughton, A. R. Whitney, L. Chen, B. Mathema, J. R. Mediavilla, K. A. Byrne, L. D. Parkins, F. C. Tenover, B. N. Kreiswirth, J. M. Musser, and F. R. DeLeo. 2008. Epidemic community-associated methicillin-resistant Staphylococcus aureus: recent clonal expansion and diversification. Proc. Natl. Acad. Sci. U. S. A. 105 : 1327-1332.
14	Mack D, Siemssen N, Laufs R. 1992. Parallel induction by glucose of adherence and a polysaccharide antigen specific for plastic-adherent Staphylococcus epidermidis: evidence for functional relation to intercellular adhesion. Infect Immun 60:2048–2057.
15	Gold OG, Jordan HV, van Houte J. 1975. The prevalence of enterococci in the human mouth and their pathogenicity in animal models. Arch Oral Biol 20:473–477. doi: 10.1016/0003-9969(75)90236-8.
16	Dunny GM, Brown BL, Clewell DB. 1978. Induced cell aggregation and mating in Streptococcus faecalis: evidence for a bacterial sex pheromone. Proc Natl Acad Sci U S A 75:3479-83.
17	Simon, D., and J. J. Ferretti. 1991. Electrotransformation of Streptococcus pyogenes with plasmid and linear DNA. FEMS Microbiol. Lett. 82 : 219-224.
18	Brygoo ER, Aladame N. 1953. Study of a new strictly anaerobic species of the genus Eubacterium: Eubacterium crispatum n. sp. Ann Inst Pasteur (Paris) 84:640–641.
19	Cato EP, Moore WEC, Johnson JL. 1983. Synonymy of strains of “Lactobacillus acidophilus” group A2 (Johnson et al. 1980) with the type strain of Lactobacillus crispatus (Brygoo and Aladame 1953) Moore and Holdeman 1970. Int J Syst Evol Microbiol 33:426–428.

### Sheet:  GBS mutant primers
Supplementary Table 1
Primers used in this study for cloning and sequencing
*Primer names beginning with the number "5" indicate a forward primer, and primer names beginning with the number "3" indicate a reverse primer.
(T7SS is encoded on the complement strand in CJB111; sequences were first reverse complemented in order to visualize sequences in the orientation of carB-->esaA --> essC-->ltdS); Primer directions below reflect this new "5' --> 3'" orientation.
	Primer name	description	sequence (5'--> 3')
CJB111 bltA Knock-out construct		5' flanking region FWD	TGAAGCCTACCAAGGACAAGTGAG
		5' flanking region REV (with aad9 overlap)	CAAATATATCCTCCTCACCATTCTCCCTTCTCAGATTGAGAC
		3' flanking region FWD (with aad9 overlap)	CAGATTAAAAAAATTATAAAATTAATGAATAATAAAATTTTAGCACTAGG
		3' flanking region REV	TTCTTCTTCAGTTCCTTGTCTCTAG
		nested 5' FWD+XhoI and pHY304 overlap	GGGCGAATTGGGTACCGGGCCCCCCCTCGAGATGGCAGAACAACTCAATTATGAGC
		nested 3' REV+SacII and pHY304 overlap	CTCACTAAAGGGAACAAAAGCTGGAGCTCCACCGCGGGCCGAAACGGCATCCTGAAC
CJB111 blpA1-2 Knock-out construct		5' flanking region FWD	AAAGCCCTCAGTCGCTACAATG
		5' flanking region REV (with aad9 overlap)	CAAATATATCCTCCTCACTCTCTCTCCTCTCTAGTCTATGCTG
		3' flanking region FWD (with aad9 overlap)	CAGATTAAAAAAATTATAACTAAACTCAACAAACAAGAAACAGATGC
		3' flanking region REV	ACAAATTGACTACCTCCACGAATC
		nested 5' FWD+XhoI and pHY304 overlap	GGGCGAATTGGGTACCGGGCCCCCCCTCGAGGGGAAACCATGCCTCAAATC
		nested 3' REV+SacII and pHY304 overlap	CTCACTAAAGGGAACAAAAGCTGGAGCTCCACCGCGGCTGCATCGTTTGGAAATTCTTGG
Confirm ligation of KO construct into pHY304	T3	flank the pHY304 MCS site, FWD	ATTAACCCTCACTAAAGG
	T7	flank the pHY304 MCS site, REV	TAATACGACTCACTATAGGG
aad9 amplification	SpecF	aad9 FWD	GTGAGGAGGATATATTTGAATAC
	SpecR	aad9 REV	TTATAATTTTTTTAATCTGTTATTTAAATAG
Red text indicates overlap with aad9
Blue text indicates overlap with pHY304
Underlined text indicates a restriction site

### Sheet: Nanobit construct 
Supplementary Table 1
Primers used in this study to construct strains for Nanobit assay
*Primer names beginning with the number "5" indicate a forward primer, and primer names beginning with the number "3" indicate a reverse primer.
(T7SS is encoded on the complement strand in CJB111; sequences were first reverse complemented in order to visualize sequences in the orientation of carB-->esaA --> essC-->ltdS); Primer directions below reflect this new "5' --> 3'" orientation.
Construct	Primer name	description	sequence (5'--> 3')
pDCErm::blpA1-blpA2-bltA-pep86	5035	5' blpA1 FWD; SacII	ATATATCCGCGGTCTCTTAGATAATGGACCCAAAGTC
	3034	3' bltA REV (with HiBiT [Promega] sequence); BamHI	ATATATGGATCCTCA-HiBiT-CCTCCAAAAACCTTCATAAAC
pDCErm::bltA-pep86	5034	5' bltA FWD; SacII	ATATATCCGCGGGTCTTTCACCAGAAGAAGTTATGG
	3034	3' bltA REV (with HiBiT [Promega] sequence); BamHI	ATATATGGATCCTCA-HiBiT-CCTCCAAAAACCTTCATAAAC
Confirm insert ligation into pDCErm	pDC_fwd	flank the pDCErm MCS, FWD	TGGGTCAATCGAGAATATCGTC
	pDC_rev	flank the pDCErm MCS, REV	CTTGTTGCCCAACTAAATAGG
Blue text indicates overlap with pDCErm
Underlined text indicates a restriction site

### Sheet: Intoxication primers
Supplementary Table 1.
Primers used in this study to construct strains for E. coli intoxication
*Primer names beginning with the number "5" indicate a forward primer, and primer names beginning with the number "3" indicate a reverse primer.
(T7SS is encoded on the complement strand in CJB111; sequences were first reverse complemented in order to visualize sequences in the orientation of carB-->esaA --> essC-->ltdS); Primer directions below reflect this new "5' --> 3'" orientation.
Construct	Primer name	description	sequence (5'--> 3')
pSCRhaB2::CJB111 bltA	5312	5' bltA FWD (with pSCRhaB2 overlap); BamHI	GATCACATATGCCATGGTACCCGGGGATCCATGGTAAAAGTTAATGCAGGTTC
	3513	3' bltA REV (with pSCRhaB2 overlap); HindIII	CTTCTCTCATCCGCCAAAACAGCCAAGCTTTCACCTCCAAAAACCTTCATAAAC
pSCRhaB2::CJB111 blpA1-blpA2-bltA	5025	5' blpA1 FWD (with pSCRhaB2 overlap); BamHI	GATCACATATGCCATGGTACCCGGGGATCCATGGCAAAAATACAAAGTGATGC
	3513	3' bltA REV (with pSCRhaB2 overlap); HindIII	CTTCTCTCATCCGCCAAAACAGCCAAGCTTTCACCTCCAAAAACCTTCATAAAC
pSCRhaB2::CJB111 blpA1-bltA	5025	5' blpA1 FWD (with pSCRhaB2 overlap); BamHI	GATCACATATGCCATGGTACCCGGGGATCCATGGCAAAAATACAAAGTGATGC
	5029	3' blpA1 REV; overlap with 5' bltA; Gibson assembly required to stitch blpA1 to bltA	CCAAAACCGTATTTTAACTAGGAGTCTTTATGGTAAAAGTTAATGCAGGTTC
	3028	5' bltA FWD; overlap with 3' blpA1; Gibson assembly required to stitch blpA1 to bltA	GTGAACCTGCATTAACTTTTACCATAAAGACTCCTAGTTAAAATACGGTTTTGGTTG
	3513	3' bltA REV (with pSCRhaB2 overlap); HindIII	CTTCTCTCATCCGCCAAAACAGCCAAGCTTTCACCTCCAAAAACCTTCATAAAC
pSCRhaB2::CJB111 blpA2-bltA	5027	5' blpA2 FWD (with pSCRhaB2 overlap); BamHI	GATCACATATGCCATGGTACCCGGGGATCCATGAATGATAAACAGTTAAAAGAAGTC
	3513	3' bltA REV (with pSCRhaB2 overlap); HindIII	CTTCTCTCATCCGCCAAAACAGCCAAGCTTTCACCTCCAAAAACCTTCATAAAC
pSCRhaB2::CJB111 blpA1-blpA2	5025	5' blpA1 FWD (with pSCRhaB2 overlap); BamHI	GATCACATATGCCATGGTACCCGGGGATCCATGGCAAAAATACAAAGTGATGC
	3029	3' blpA2 REV (with pSCRhaB2 overlap); HindIII	CTTCTCTCATCCGCCAAAACAGCCAAGCTTCATTCTCCCTTCTCAGATTGAG
Confirm insert ligation into pSCRhaB2	rha_fwd	flank the pSCRhaB2 MCS, FWD	GATACAGCGTGAATTTTCAG
	rha_rev	flank the pSCRhaB2 MCS, REV	GCAAATTCTGTTTTATCAGAC
Primers used in this study to construct strains for S. aureus intoxication (in Figure X)
Construct	Primer name	description	sequence (5'--> 3')
pEPSA5::CJB111 blpA1-blpA2-bltA	5028	5' blpA1 FWD (with pEPSA5 overlap); EcoRI	GTTTATTAAATTAACCAACTAAAATGTAGAATTCATGGCAAAAATACAAAGTGATGC
	3027	3' bltA REV (with pEPSA5 overlap); BamHI	GGCTGCAGGTCGACTCTAGAGGATCCTCACCTCCAAAAACCTTCATAAAC
Confirm insert ligation into pEPSA5	pEP_fwd	flank the pEPSA5 MCS, FWD	GTTATAAAATAGATATCTCGGAC
	pEP_rev	flank the pEPSA5 MCS, REV	GCGTTCTGATTTAATCTG
Blue text indicates overlap with pSCRhaB2 or pEPSA5, as indicated
Underlined text indicates a restriction site
